# A consensus molecular classification of muscle-invasive bladder cancer

**DOI:** 10.1101/488460

**Authors:** Aurélie Kamoun, Aurélien de Reyniès, Yves Allory, Gottfrid Sjödahl, A. Gordon Robertson, Roland Seiler, Katherine A. Hoadley, Hikmat Al-Ahmadie, Woonyoung Choi, Clarice S. Groeneveld, Mauro A. A. Castro, Jacqueline Fontugne, Pontus Eriksson, Qianxing Mo, Jordan Kardos, Alexandre Zlotta, Arndt Hartmann, Colin P. Dinney, Joaquim Bellmunt, Thomas Powles, Núria Malats, Keith S. Chan, William Y. Kim, David J. McConkey, Peter C. Black, Lars Dyrskjøt, Mattias Höglund, Seth P. Lerner, Francisco X. Real, François Radvanyi, The Bladder Cancer Molecular Taxonomy Group

**Affiliations:** Cartes d’Identité des Tumeurs Program, French League Against Cancer, Paris, France; Department of Pathology, Institut Curie Hospital Group, Paris, France; Division of Urological Research, Department of Translational Medicine, Lund University, Skåne University Hospital Malmö, Sweden; Canada’s Michael Smith Genome Sciences Center, BC Cancer Agency, Vancouver, Canada; Department of Urology, Bern University Hospital, Switzerland; Department of Genetics, Lineberger Comprehensive Cancer Center, University of North Carolina at Chapel Hill, Chapel Hill, NC, USA; Department of Pathology, Memorial Sloan Kettering Cancer Center, New York, NY, USA; Johns Hopkins Greenberg Bladder Cancer Institute and Brady Urological Institute, Johns Hopkins University, Baltimore, MD, USA; Bioinformatics and Systems Biology Laboratory, Federal University of Paraná, Polytechnic Center, Curitiba, Brazil; Division of Oncology and Pathology, Department of Clinical Sciences, Lund University, Lund, Sweden; Department of Medicine, Baylor College of Medicine, Houston, TX, USA; Department of Surgery, Division of Urology, University of Toronto, Mount Sinai Hospital and University Health Network, Toronto, ON, Canada; Institute of Pathology, University Erlangen-Nürnberg, Krankenhausstr 8-10, Erlangen, Germany; Department of Urology and Department of Cancer Biology, University of Texas MD Anderson Cancer Center, Houston, TX, USA; Bladder Cancer Center, Dana-Farber/Brigham and Women’s Cancer Center, Harvard Medical School, Boston, MA, USA; Barts Cancer Institute ECMC, Barts Health and the Royal Free NHS Trust, Queen Mary University of London, London, UK; Genetic and Molecular Epidemiology Group, Spanish National Cancer Research Centre (CNIO), CIBERONC, Madrid, Spain; Molecular & Cellular Biology/Scott Department of Urology, Baylor College of Medicine, One Baylor Plaza, Houston, TX, USA; Department of Genetics, Department of Medicine, Lineberger Comprehensive Cancer Center, University of North Carolina at Chapel Hill, Chapel Hill, NC, USA; Department of Urologic Sciences, University of British Columbia, Vancouver, British Columbia, Canada; Department of Molecular Medicine, Aarhus University Hospital, Aarhus 8200, Denmark; Scott Department of Urology, Dan L. Duncan Cancer Center, Baylor College of Medicine, Houston, TX, USA; Epithelial Carcinogenesis Group, Spanish National Cancer Research Centre (CNIO), CIBERONC, Madrid, Spain; Molecular Oncology, CNRS UMR 144, Institut Curie, Paris, France; Division of Molecular Hematology, Department of Laboratory Medicine, Faculty of Medicine, Lund University, Lund, Sweden; Department of Pathology, Memorial Sloan Kettering Cancer Center, New York, NY 10065, USA; Bladder Cancer Center, Dana-Farber/Brigham and Women’s Cancer Center, Harvard Medical School, Boston, MA, 02215, USA; Oncologie Moléculaire, CNRS UMR 144, Institut Curie, Paris, France; Molecular & Cellular Biology/Scott Department of Urology, Baylor College of Medicine, One Baylor Plaza, Houston, TX 77030, USA; Department of Pathology, The University of Texas MD Anderson Cancer Center, Houston, TX 77030, USA; GenomeDx Biosciences Inc., Vancouver, BC Canada; Cartes d’Identité des Tumeurs Program, Ligue Nationale Contre le Cancer, 75013 Paris, France; Broad Institute of MIT and Harvard, Cambridge, MA, USA; Department of Medicine, Brigham and Women’s Hospital, Harvard Medical School, Boston, MA 02115, USA; Department of Urology, University of Versailles-Saint-Quentin-en-Yvelines, Foch Hospital, Suresnes, France; Department of Translational Medicine, Lund University, Skåne University Hospital, Malmö, Sweden; Genetic and Molecular Epidemiology Group, Spanish National Cancer Research Centre (CNIO), Madrid, Spain; Epithelial Carcinogenesis Group, Spanish National Cancer Research Centre (CNIO), Madrid, Spain; Department of Genitourinary Medical Oncology, The University of Texas MD Anderson Cancer Center, Houston, TX, USA; Department of Bioinformatics and Computational Biology, The University of Texas MD Anderson Cancer Center, Houston, TX 77030, USA

**Author notes:** these authors contributed equally to this work (Aurélien de Reyniès, Yves Allory, Gottfrid Sjödahl, A. Gordon Robertson).

## Abstract

Muscle-Invasive Bladder Cancer (MIBC) is a molecularly diverse disease with heterogeneous clinical outcomes. Several molecular classifications have been proposed, yielding diverse sets of subtypes. This diversity hampers the clinical application of such knowledge. Here, we report the results of a large international effort to reach a consensus on MIBC molecular subtypes. Using 1750 MIBC transcriptomes and a network-based analysis of six independent MIBC classification systems, we identified a consensus set of six molecular classes: Luminal Papillary (24%), Luminal Non-Specified (8%), Luminal Unstable (15%), Stroma-rich (15%), Basal/Squamous (35%), and Neuroendocrine-like (3%). These consensus classes differ regarding underlying oncogenic mechanisms, infiltration by immune and stromal cells, and histological and clinical characteristics. This consensus system offers a robust framework that will enable testing and validating predictive biomarkers in future clinical trials.
