## Supplementary material for "A consensus molecular classification of muscle-invasive bladder cancer": Table S1

### Sheet: Sheet3
Table S1. Related to Figure 1; Description of the 18 mRNA datasets and MIBC tumors included for the consensus discovery. 16 datasets are publicly available using the information in "Data accession column". The number of muscle-invasive samples used from each dataset is given in the "MIBC samples" column. Samples originating from post-treatment tumor samples were excluded. Available clinical chara…
Dataset	Publication	Data accession	mRNA profiling	Normalisation	MIBC samples	%Male	Age (mean)	Stage (T2/T3/T4)	Available OS data	Additional molecular data	Histological features data
Dyrskjot	Cancer Res. 2004	GSE3167	Affy U133A	RMA	31	80%	61	3/12/15	31		CIS presence (8)
Sanchez	J. Clin. Oncol. 2006	PMID:16432078 (supTab10)	Affy U133A	log2(MAS5)	53	74%	67	9/34/10	0
Stransky	Nat. Genet. 2006	E-TABM-147	Affy U95	RMA	39	83%	63	9/19/11	37	CGH arrays (22) FGFR3 pyrosequencing (35) TP53 pyrosequencing (19) RB1 pyrosequencing (13)
Kim	Mol. Med. 2011	GSE13507	Illumina Human 6 v2	QN BeadStudio	61	82%	67	31/19/11	61
Riester	Clin. Cancer Res. 2012	GSE31684	Affy U133p2	RMA	78	73%	69	17/42/19	78
Sjödahl2012	Clin. Cancer Res. 2012	GSE32894	Illumina HT12v3	QN log2	93	74%	72	85/7/1	51	FGFR3/TP53 mutations (22)	Squamous differentiation (23)
Iyer	J. Clin. Oncol. 2013	cBioPortal	Illumina HT12	QN	58	na	na	na	25	CGH arrays (58) FGFR3/TP53/RB1 mutations (39)
Choi MDA discovery	Cancer Cell 2014	GSE48075	Illumina HT12v3	QN GenomeStudio	73	75%	69	42/23/8	73	FGFR3/TP53/RB1 mutations (66)
Choi MDA MVAC	Cancer Cell 2014	GSE52219	WG-DASL HT12v4	QN LIMMA	23	na	na	15/7/1	22
Choi MDA validation	Cancer Cell 2014	GSE48276	WG-DASL HT12v4	QN LIMMA	46	81%	66	39/7/0	46		Squamous differentiation (46) Neuroendocrine variants (46) Micropapillary variants (46) Sarcomatoid variants (46)
Choi Philadelphia NAC	Cancer Cell 2014	GSE48276	WG-DASL HT12v4	QN LIMMA	42	na	na	16/19/7	0
CIT	Sci. Transl. Med. 2014	E-MTAB-1803	Affy U133p2	RMA	87	84%	68	31/37/19	75	CGH arrays (87) FGFR3/TP53 mutations (87) RB1 mutations (85)	Squamous differentiation (75) Neuroendocrine variants (75) Micropapillary variants (75) Sarcomatoid variants (75) Papillary morphology (47) CIS presence (84)
Hedegaard	Cancer Cell 2016	EMTAB4321	RNA seq	log2(FPKM + 1)	16	77%	71	na	2
Seiler	Eur. Urol. 2017	GSE87304	Affy HumanExon 1.0 ST	SCAN	305	70%	62	143/109/49	296
Sjödahl2017	J. Pathol. 2017	GSE83586	Affy HumanGene 1.0 ST	RMA	243	78%	na	241/1/1	0		Squamous differentiation (239) Neuroendocrine variants (243) Sarcomatoid variants (243)
TCGA	Cell 2017	Firehose 2016_01_28	RNA seq	log2(RSEM + 1)	406	74%	68	122/194/58	404	SNP arrays (404) Exome data (388)	Squamous differentiation (406) Neuroendocrine variants (406) Micropapillary variants (118)* Sarcomatoid variants (107)* Papillary morphology (401) Smooth muscle infiltration (173)*
Aarhus.1	unpublished	-	RNA seq	log2(TPM + 1)	28	90%	63	10/10/8	28
Aarhus.2	unpublished	-	3'RNA seq	log2(TPM + 1)	68	74%	65	27/20/21	68
* Histological review performed by Y.A. and J.F. on TCGA digital images from the Cancer Digital Slide Archive.
