## Supplementary material for "A consensus molecular classification of muscle-invasive bladder cancer": Table S3

### Sheet: SupTable_mRNAsig
Table S3. Related to Figure 3; Description of the transcriptomic signatures summarized in Figure 3, and associated p-values. For the gene sets analyses (Biton et al, Eriksson et al, Sjödahl et al signatures), we used Stouffer's method to combine GSA p-values for lower expression (respectively higher expression) in each consensus class relatively to the others, after independent analyses of 18 dat…
			Stouffer aggregated p-values assessing lower expression						Stouffer aggregated p-values assessing over expression
Transcriptomic signatures	Source	Description	LumP vs others	LumNS vs others	LumU vs others	Stroma-rich vs others	Ba/Sq vs others	NE-like vs others	LumP vs others	LumNS vs others	LumU vs others	Stroma-rich vs others	Ba/Sq vs others	NE-like vs others
Gene lists derived from Biton et al independent component analysis
Urothelial differentiation	PMID:25456126	TMEM163, FMO9P, EPB41, IDH1, GCLC, POF1B, TBC1D1, TRAK1, BAMBI, PLCE1, SCNN1B, BHMT, DHRS2, CYB5A, PPARG, SLC9A2, TOP2B, TMEM97, NTAN1, SEMA5A, KRT20, MYCL, UPK1A, TOX3, RNF128, DAB1, ZNF436, LYPD6, ACOX1, KSR2, DMGDH, GRHL3, NIPAL1, RALGAPA2, SCNN1G, SNX31	1	1	1	0.24512	9.29167e-208	0.0250907	2.59982e-13	6.76463e-23	8.3303e-29	0.75488	1	0.97455
Basal differentiation	PMID:25456126	LYNX1, SCEL, CTB-113P19.4 , S100A8, SLPI, S100A9, PI3, CEACAM6, VSNL1, SERPINB2, CSTA, FGFBP1, SPRR1B, DSG3, KRT1, S100A7, CLCA2, LGALS7 , SPRR2B, KRT6A, KRT6B, SFN, SERPINB3, KRT16, SERPINB3 , SERPINB13, SERPINB4, KRT4, SPRR1A, KRT6A , ABCA12, SPRR3, TMEM45A, RHCG, IL36G, IL20RB, DENND2C, KRTDAP, OTTHUMG00000176150 , HES2, SBSN	0.569018	1.31119e-05	0.000742895	9.38702e-06	1	0.00395199	0.430982	0.999987	0.999257	0.999991	2.04644e-25	0.996048
Neuroendocrine differentiation	PMID:25456126	ZDHHC15, FAM184A, CACNA1A , EML5, SNAP25, CACNA2D2, DCX, PSIP1, ST18, RGS7, INSM1, SLC4A8, CAMK2B, ASCL1, RTN1, SCN3A, ADAM22, FAM105A, DPY19L2P2, ASRGL1, SLC1A2, MAP6, NRXN1, TTLL7, CNKSR2, RAB39B, KCNC1, GKAP1, TMEM170B, PPM1E, ELAVL4, STXBP5L, GPR137C, HEPACAM2, KIAA2022	0.26521	0.162091	0.9976	0.912227	0.0556279	1	0.73479	0.836186	0.00239971	0.087773	0.944027	3.20478e-26
Ta pathway	PMID:25456126	PLCD3, BTBD16, ANKRD20A5P, CTB-174D11.3 , PROM2, SPOCD1, IGBP1, ST3GAL5, DGKA, AQP3, MAP3K5, FABP4, HNMT, MGST2, KCNQ1, IRS1, HSD17B2, ALDH1L1, SMAD3, MST1R, TCN1, CYP3A5, CTSE, HOXD1, PLCH2, SLC24A1, UGT1A1 , ID3, ABCC3, PDLIM1, AGR2, NSG1, ANXA10, MR1, BTF3, CAST, VWA8, UNC5B, HIBCH, ARAP3, TMPRSS4, OBFC1, IL20RA, SSH3, TMC7, CLCA4, CRTAC1, KLHL3, MECOM, AIG1, CAPNS2, FAM213A, ANKRD50, FAM110C,…	1	0.983492	0.0360697	0.275069	3.78821e-07	3.715e-05	6.909e-199	0.0153713	0.96393	0.724931	1	0.99996
Cell Cycle activity	PMID:25456126	ANLN, CASC5, FIGNL1, RECQL4, KIAA1524, DTYMK, CENPL, TK1, SUV39H2, TYMS, MAD2L1, RBL1, RSRC1, CDKN3, CDC25A, BIRC5, FANCB, LOC100288637, TROAP, PSMB2, STMN1, H2AFZ, PAICS, KPNA2, TUBA1B, CSE1L, PCNA, TOP2A, DKC1 , DDX39A, SMC4, DNMT1, MYBL2, MCM5, MTHFD2, NCAPD2, RRM2, PSRC1, CKS1B, MCM6, GNL2, NASP, MCM2, PLK1, H2AFV, KIAA0101, SNRPB2, FOXM1, CTPS1, TOPBP1, ACTL6A, SNRPD1, CCNB2, LIG1, UBE2S, CD…	0.26079	8.46446e-05	1	4.02543e-32	0.946597	1	0.73921	0.999911	4.82971e-11	1	0.0534032	2.50028e-08
Smooth muscle	PMID:25456126	NEXN, PRUNE2, PDE5A, NEGR1, ITIH5, MSRB3, MOXD1, FGF7 , FILIP1L, PTGFR, FGF7, C1S, RHOJ, TAGLN, FILIP1, ADAMTS9-AS2, LRRN4CL, NR2F1-AS1, RBPMS, PTRF, LOC100127983, PDE1A, AC131025.8 , MEIS1, PELO, MYLK, ACTA2-AS1, OTTHUMG00000168867 , MYH11, PDLIM7, CSGALNACT1, GAS6, CSRP1, GSN, SPARCL1, FLNA, PALLD, VCL, ACTA2, ANXA6, DSTN, MYL9, MMP2, MBNL1, IGFBP7, ITGA5, VIM, DPYSL3, COL6A3, FHL1, CALD1, EGR1…	0.00529852	0.994233	0.000327868	1	0.0675929	0.671606	0.994701	0.00561633	0.999672	2.80754e-143	0.93202	0.32678
Myofibroblasts	PMID:25456126	FCER1G, FILIP1L, FGD6, C1S, ITGB2, SAMSN1, POSTN, COL1A1, BTBD19, PTRF, MSN, SPARC, CALU, DPYSL2, CTSB, PALLD, ANXA6, STOM, MMP2, LGALS1, BGN, IFITM2, VIM, COL6A3, TGFBI, CLIC4, IFITM1 , TNC, LAPTM5, CD14, LUM, AEBP1, COL3A1, DCN, NID1, SEC14L1, LAMA4, ARL4C, NNMT, PDGFRB, SERPINF1, TRAM2, COL1A2, CTSK, PCOLCE, ICAM1, WIPF1, AXL, AKAP2 , FBN1, CD93, SIRPA, ADAM12, MPP1, LOXL2, PAPSS2, CAV1, CHST1…	6.33213e-106	0.592718	7.94002e-19	0.999201	1	0.0118382	1	0.403365	1	0.000799432	1.2125e-24	0.987998
Lymphocytes B&T	PMID:25456126	CCL5, GIMAP1, SLAMF6, IL12RB1, P2RY10, ITGAL, STAP1, CELF2, ZAP70, ZC3H12D, NEDD9, SCML4, HLA-DPB1, SPOCK2, CD53, SLA, HLA-DMB, IRF8, IL2RG, CD48, CD37, RUNX3, PIM2, IRF4, CD52, BTN3A2 , PTPN7, ARHGAP25, LCK, IL10RA, SASH3, NCF1 , IKZF1, CD79A, ACAP1, CXCL13, POU2AF1, IL2RB, CD3E, BTK, CR2, AOAH, HLA-DOB, CD8A, TRAF3IP3, KLRC4-KLRK1 , CD2, GABBR1 , CD27, SLAMF1, CD19, KIAA0125, TNFRSF17, GZMK, CC…	0.209027	0.373212	0.175108	0.634342	0.854723	0.183879	0.790973	0.622715	0.824892	0.365658	0.1431	0.814369
Interferon response	PMID:25456126	CTSB, UBE2L6, OPTN, MX1, CFB, PLSCR1, ICAM1, FCGR2A, IFIT5, CYBB, ALOX5AP, IFI44L, IFIT3, TLR2, OASL, IL15, XAF1, SP110, IFI35, NCF2, FCGR2C, CEBPB, RSAD2, IFI44, OTTHUMG00000003319 , LAP3, DDX60, IFIH1, HERC6, SAMD9, HERC5, CLEC4A, PARP9, DTX3L, SAMD9L, IFIT2, LOC100505702	0.0189912	2.3321e-05	0.00747066	0.448886	1	2.45495e-05	0.981009	0.999976	0.992529	0.551114	3.69922e-17	0.999974
Mitochondria	PMID:25456126	ALG14, SAR1B, PSMD10, TIMM10, PPA2, HNRNPC, ERH, DAD1, C1D, ATP6V0B, HINT1, DYNLL1, RAN, RPS15A, PSMB1, COX6A1, HSBP1, SERP1, EIF2S1, CAPZA2, COX7A2L, PSMA5, PSMA2, UBE2D2, VBP1, SUPT4H1, UBE2N, ZNHIT1, UQCRQ, NME1, COX7A2, COPS5, CNIH1, PSMA1, NDUFS3, NEDD8, NDUFAB1, TMEM54 , COX7B, TAF9, LAMTOR5, POLR2G, COX5B, PPIE, EAPP, POLR2K, SDHB, GTF2A2, BET1, LSM4, RFXANK, NDUFB7, POP4, LSM5, NDUFV2, AT…	0.967829	0.359168	0.915868	0.000132446	0.532043	0.360759	0.0321713	0.636547	0.0841324	0.999868	0.466011	0.637505
Gene lists extracted from Eriksson et al and Sjödahl et al (Lund signatures)
Urothelial differentiation	PMID:26008846	FBP1, ACER2, PKHD1, CAPN5, S100P, TMEM51, DHRS2, CYP4F22, SPINK1, ACSL5, ST3GAL5, TBX3, HPGD, TGFBR3, FAM3B, ATP8B1, RNF128, SNCG, SLC44A3, GATA3, LARGE, PPARG, BQ441651, ICA1, GGT6, RAB11A, TRAK1, VSIG2, BCAS1, RAB15, FAM174B, SLC29A3, FOXA1, GOLT1A, PPFIBP2, DENND2D, AK024898, ACAA1, DNAJA4, HMGCS2, C10orf116, CYP2J2	1	1	0.999769	0.975749	2.13611e-169	2.17353e-05	2.49409e-95	2.07314e-38	0.000230599	0.024251	1	0.999978
FGFR3 co-expressed genes	PMID:22553347	FGFR3, TP63, IRS1, SEMA4B, PTPN13, TMPRSS4	1	0.224329	5.05655e-42	0.123757	0.846067	2.09188e-05	4.54737e-16	0.773589	1	0.876243	0.149779	0.999979
Keratinization	PMID:26008846	VSNL1, KRT14, TGM1, SERPINB4, GSDMC, KRT6A, LGALS7, SFN, SPRR2A, BG205162, C12orf54, SPRR2D, HOXD11, KRT6C, KRT5, DSG3, KRT6B, HOXD10, IL20RB, RHCG, AHNAK2, SPRR2F, FGFBP1	0.000279201	3.28133e-11	3.74171e-12	0.000517361	1	0.249624	0.999721	1	1	0.999483	1.22313e-60	0.750376
Late cell-cycle	PMID:26008846	PRIM1, WDR34, CCNB1, SLFN11, SGOL1, FAM83D, MCM2, CHAF1B, MCM4, MCM5, POLA2, NDC80, KNTC1, CDCA8, CBX2, hNp95, UBE2C, HMMR, BIRC5, CTPS, TYMS, AURKA, SNRPB, TUBA1A, ANLN, FOXM1, CDCA5, CDKN3, BUB1, CENPL, CCNB2, ECT2, UBE2T, LMNB1, C1orf135, MCM6, LOC146880, CTSL2, CKAP2L, CENPM, ASF1B, GMPS, PAQR4, PRR11, POLE2, TK1, C17orf53, RPA3, EZH2, KIF18A, C16orf59, CCNE2, H2AFZ, CDCA3, MELK, CDCA7, NUF2,…	1.10246e-08	6.11453e-07	0.954303	5.01538e-14	1	1	1	0.999999	0.0456972	1	1.14261e-08	3.64868e-35
MCP counter
T cells	PMID:27765066	computational tool : https://github.com/ebecht/MCPcounter	1.72322e-11	0.995601	0.00150722	0.999984	0.999014	0.000998953	1	0.00439852	0.998493	1.64713e-05	0.000986241	0.999001
CD8 T cells	PMID:27765066	computational tool : https://github.com/ebecht/MCPcounter	2.67747e-08	0.290186	0.07614	0.341448	1	0.422926	1	0.709814	0.92386	0.658552	1.88107e-09	0.577074
Cytotoxic lymphocytes	PMID:27765066	computational tool : https://github.com/ebecht/MCPcounter	2.85064e-36	7.22481e-07	1.74328e-12	0.607706	1	0.260642	1	0.999999	1	0.392294	9.85095e-48	0.739358
NK cells	PMID:27765066	computational tool : https://github.com/ebecht/MCPcounter	1.27524e-13	0.023287	2.31575e-05	0.237691	1	1.11636e-07	1	0.976713	0.999977	0.762309	2.19883e-20	1
B lineage	PMID:27765066	computational tool : https://github.com/ebecht/MCPcounter	6.84397e-12	0.998281	0.00167591	1	0.0746219	0.00079788	1	0.00171876	0.998324	4.86583e-11	0.925378	0.999202
Monocytic lineage	PMID:27765066	computational tool : https://github.com/ebecht/MCPcounter	9.53608e-55	0.000475845	1.83591e-12	0.999976	1	1.85863e-08	1	0.999524	1	2.35464e-05	3.22118e-67	1
Myeloid dendritic cells	PMID:27765066	computational tool : https://github.com/ebecht/MCPcounter	2.31432e-08	0.924554	1.03034e-06	1	0.95505	6.25681e-12	1	0.0754458	0.999999	2.20066e-10	0.04495	1
Neutrophils	PMID:27765066	computational tool : https://github.com/ebecht/MCPcounter	0.99375	0.750686	0.49466	0.0635074	0.81742	2.0752e-13	0.00625034	0.249314	0.50534	0.936493	0.18258	1
Endothelial cells	PMID:27765066	computational tool : https://github.com/ebecht/MCPcounter	0.000908096	0.999845	5.45315e-12	1	2.43702e-07	2.55189e-05	0.999092	0.00015477	1	2.05459e-25	1	0.999974
Fibroblasts	PMID:27765066	computational tool : https://github.com/ebecht/MCPcounter	8.00494e-63	1	3.86056e-21	1	1	2.64381e-13	1	6.41109e-08	1	1.3714e-76	7.56385e-17	1
ESTIMATE
StromalScore	PMID:24113773	computational tool : https://bioinformatics.mdanderson.org/estimate/rpackage.html	2.46695e-74	0.999802	1.78915e-24	1	1	1.15191e-10	1	0.000197722	1	9.485e-83	3.85867e-24	1
ImmuneScore	PMID:24113773	computational tool : https://bioinformatics.mdanderson.org/estimate/rpackage.html	1.97686e-39	0.28627	5.69627e-17	1	1	6.15333e-09	1	0.71373	1	3.92494e-15	4.42935e-42	1
ESTIMATEScore	PMID:24113773	computational tool : https://bioinformatics.mdanderson.org/estimate/rpackage.html	1.28979e-61	0.794784	4.40146e-25	1	1	1.61024e-14	1	0.205216	1	4.20938e-48	6.01862e-38	1
Regulon analysis	Fisher p-values assessing enrichment of inactive regulon status						Fisher exact p-values assessing enrichment of active regulon status
	LumP vs others	LumNS vs others	LumU vs others	Stroma-rich vs others	Ba/Sq vs others	NE-like vs others	LumP vs others	LumNS vs others	LumU vs others	Stroma-rich vs others	Ba/Sq vs others	NE-like vs others
FOXM1	6.16501e-46	1.34628e-25	1	2.04858e-07	1	1	1	1	0.781446	1	1.29502e-99	7.82662e-13
KLF4	1.46474e-26	1.21238e-10	8.98487e-16	0.999813	1	2.12556e-09	1	1	1	0.789962	1.71809e-125	1
EGFR	1.29737e-19	1.12222e-06	0.000234633	0.310042	1	0.000430499	1	1	1	0.999999	1.44421e-77	0.999772
HIF1A	1.97873e-10	1.0273e-07	9.2208e-39	0.983795	1	0.000284135	1	1	1	0.192261	3.69897e-94	0.998175
GATA6	3.26695e-88	0.0410312	2.83316e-29	1	1	1	1	1	1	3.1462e-16	8.34651e-115	0.9723
STAT3	7.87235e-51	5.99362e-09	2.12224e-24	1	1	0.120897	1	1	1	1.22824e-09	4.17242e-109	1
ESR1	2.47637e-39	0.856541	2.40988e-06	1	1	2.71763e-05	1	0.21741	1	4.89027e-20	9.03389e-19	0.99999
FGFR1	6.53406e-92	0.999706	0.0199324	1	1	1	1	0.175897	1	4.19908e-41	1.60826e-18	0.000318399
PGR	7.67092e-60	0.999946	2.32863e-20	1	1	0.445025	1	0.000120583	1	8.83948e-52	2.11182e-20	0.673915
RARB	6.75347e-36	0.973256	1.11172e-31	1	1	0.999956	1	0.0403721	1	1.12939e-51	9.14122e-12	0.00016431
RARA	0.0321021	1	8.29325e-21	1	0.251313	5.9708e-07	0.990242	7.97821e-12	1	6.54147e-48	1	1
RXRB	0.999986	0.472684	0.999999	0.926751	3.27452e-22	1	1.57252e-05	0.326159	0.301848	0.0379745	1	4.63631e-08
ESR2	1	1	1	0.999851	1.2919e-270	1	1.53639e-23	4.79259e-34	1.39092e-76	0.997741	1	0.999987
ERBB2	1	1	1	0.36779	2.30807e-226	0.665595	1.25042e-65	2.5373e-23	5.41996e-46	1	1	1
PPARG	1	1	1	0.674538	9.20717e-233	0.00156714	2.22026e-53	5.31077e-32	1.4582e-56	1	1	1
GATA3	1	1	1	0.937182	2.32532e-206	8.26512e-08	5.03186e-59	5.40396e-34	7.58877e-21	0.997038	1	1
AR	1	1	1	0.999999	5.05763e-168	0.680256	1.36551e-28	7.75259e-13	3.7123e-23	0.614211	1	0.963338
ERBB3	1	1	1	6.5564e-08	4.88828e-132	0.105913	2.68344e-68	5.86527e-08	5.05931e-33	1	1	1
FOXA1	1	1	1	5.88202e-11	1.82625e-112	0.880222	2.27031e-81	8.38492e-05	1.03721e-19	1	1	0.997563
RXRA	1	0.988748	1	5.3349e-18	1.45456e-44	3.59413e-09	4.02546e-76	0.892538	1.34109e-11	1	1	1
TP63	1	5.15354e-07	1.12385e-47	6.91918e-27	1	3.85359e-12	1.19578e-15	1	1	1	9.297e-49	1
RARG	1	0.49974	7.7666e-05	1.17665e-13	7.29542e-06	2.78105e-11	5.21043e-88	0.984382	1	1	0.999999	1
FGFR3	1	1	5.87547e-05	0.000891802	1.38139e-35	6.44438e-14	1.25343e-94	4.60633e-09	1	1	1	1
