## Supplementary material for "A consensus molecular classification of muscle-invasive bladder cancer": Table S4

### Sheet: Sheet1
Table S4. Related to Figure 4; Association of the consensus molecular classification with exome data from TCGA (n=388). We used processed exome TCGA data to analyze the mutation profiles relatively to each consensus class. Only genes with MutsigCV Q-values < 0.02 (computed by TCGA) are listed in the table. Chi-squared tests were performed for each gene to test if the gene mutations were different…
	Nb patients with mutation	Nb of unique mutation site	MutsigCV P val	MutsigCV Q val	Chisq P val (association with consensus)	Mutation frequency in all tumours	Maximal mutation frequency in a subtype	Enrichment within a specific subtype ?	Nb of mutated tumours	%of mutated tumours	Fisher P val (association with this consensus class)	Nb of mutated tumours	%of mutated tumours	Fisher P val (association with this consensus class)	Nb of mutated tumours	%of mutated tumours	Fisher P val (association with this consensus class)	Nb of mutated tumours	%of mutated tumours	Fisher P val (association with this consensus class)	Nb of mutated tumours	%of mutated tumours	Fisher P val (association with this consensus class)	Nb of mutated tumours	%of mutated tumours	Fisher P val (association with this consensus class)
Gene	npat	nsite	p	q	Chisq.pval	freq.all	freq.max	subtype.spe	LumP	LumP.prop	LumP.Pfish	LumNS	LumNS.prop	LumNS.Pfish	LumU	LumU.prop	LumU.Pfish	Stroma-rich	Stroma-rich.prop	Stroma-rich.Pfish	Ba/Sq	Ba/Sq.prop	Ba/Sq.Pfish	NE-like	NE-like.prop	NE-like.Pfish
TP53	196	118	0	<1.64e-12	5.54532e-10	0.497462	1	TRUE	38	0.316667	1	9	0.45	0.754037	39	0.764706	3.40413e-05	12	0.27907	0.999491	90	0.608108	0.000580568	6	1	0.0150241
FGFR3	56	18	0	<1.64e-12	6.17837e-10	0.14467	0.333333	TRUE	40	0.333333	1.36858e-11	1	0.05	0.959365	1	0.0196078	0.999809	2	0.0465116	0.992544	12	0.0810811	0.998793	0	0	1
RB1	70	66	3.22e-15	4.85e-12	6.32705e-06	0.177665	0.666667	TRUE	6	0.05	1	1	0.05	0.980971	11	0.215686	0.262239	9	0.209302	0.330178	37	0.25	0.00204773	4	0.666667	0.00987493
RUNX1	13	12	1.94e-06	0.00121	0.000784681	0.0329949	0.333333	TRUE	1	0.00833333	0.992573	0	0	1	3	0.0588235	0.236908	1	0.0232558	0.788311	6	0.0405405	0.369803	2	0.333333	0.0144337
ELF3	46	48	4.84e-14	5.15e-11	0.00477089	0.116751	0.35	TRUE	17	0.141667	0.186864	7	0.35	0.00429391	7	0.137255	0.376244	5	0.116279	0.577666	9	0.0608108	0.998377	0	0	1
KDM6A	103	91	0	<5.25e-12	0.0135525	0.271574	0.5	TRUE	45	0.375	0.00219178	6	0.3	0.478307	15	0.294118	0.417155	7	0.162791	0.976217	30	0.202703	0.995289	3	0.5	0.206338
ERCC2	38	22	0	0.000	0.0158952	0.101523	0.215686	TRUE	10	0.0833333	0.824688	0	0	1	11	0.215686	0.00655243	1	0.0232558	0.992071	17	0.114865	0.283909	0	0	1
NFE2L2	24	16	0	<1.64e-12	0.0325501	0.0609137	0.108108	TRUE	2	0.0166667	0.998189	1	0.05	0.714675	1	0.0196078	0.964712	3	0.0697674	0.480462	16	0.108108	0.00168028	0	0	1
STAG2	56	53	1.89e-14	2.13e-11	0.0760013	0.15736	0.225	TRUE	27	0.225	0.0118967	2	0.1	0.85253	4	0.0784314	0.976695	9	0.209302	0.214992	19	0.128378	0.91581	0	0	1
TBC1D12	49	4	0	<1.64e-12	0.0861128	0.126904	0.2	TRUE	23	0.191667	0.0120021	4	0.2	0.248716	7	0.137255	0.4962	4	0.0930233	0.83789	11	0.0743243	0.99713	1	0.166667	0.565489
FOXQ1	14	9	4.91e-07	0.000317	0.132959	0.0456853	0.15	FALSE	7	0.0583333	0.305353	3	0.15	0.0581842	1	0.0196078	0.925599	0	0	1	7	0.0472973	0.564847	0	0	1
KRAS	13	5	0	<1.64e-12	0.144671	0.0329949	0.166667	FALSE	4	0.0333333	0.537471	0	0	1	0	0	1	3	0.0697674	0.137071	4	0.027027	0.736745	1	0.166667	0.172828
ZFP36L1	25	27	1.88e-14	2.13e-11	0.17948	0.0634518	0.139535	TRUE	9	0.075	0.357619	0	0	1	4	0.0784314	0.422051	6	0.139535	0.0455773	6	0.0405405	0.960924	0	0	1
PSIP1	20	20	2.66e-06	0.00155	0.184773	0.0532995	0.166667	FALSE	8	0.0666667	0.305746	2	0.1	0.295529	5	0.0980392	0.126337	1	0.0232558	0.920879	4	0.027027	0.985332	1	0.166667	0.285445
ARID1A	97	107	1.68e-13	1.69e-10	0.219766	0.256345	0.666667	TRUE	29	0.241667	0.701199	7	0.35	0.225695	14	0.27451	0.425449	11	0.255814	0.560147	34	0.22973	0.846663	4	0.666667	0.0391495
RXRA	24	12	4.42e-09	3.33e-06	0.254928	0.0736041	0.156863	TRUE	9	0.075	0.568729	1	0.05	0.797021	8	0.156863	0.0244979	3	0.0697674	0.647232	8	0.0540541	0.924217	0	0	1
PTEN	14	15	3.51e-05	0.0172	0.268801	0.035533	0.166667	FALSE	2	0.0166667	0.947318	0	0	1	3	0.0588235	0.236908	1	0.0232558	0.788311	6	0.0405405	0.369803	1	0.166667	0.186028
METTL3	18	20	2.55e-06	0.00154	0.271234	0.0456853	0.0784314	FALSE	8	0.0666667	0.156178	0	0	1	4	0.0784314	0.200222	3	0.0697674	0.320691	3	0.0202703	0.989143	0	0	1
CDKN2A	26	22	0	<1.64e-12	0.290415	0.0659898	0.0945946	FALSE	9	0.075	0.411179	1	0.05	0.75917	2	0.0392157	0.882207	0	0	1	14	0.0945946	0.0687024	0	0	1
HRAS	16	10	5.66e-13	5.12e-10	0.326129	0.0431472	0.075	TRUE	9	0.075	0.0447571	1	0.05	0.601204	1	0.0196078	0.913741	0	0	1	6	0.0405405	0.686646	0	0	1
ERBB2	48	25	2.89e-05	0.0145	0.340486	0.14467	0.176471	FALSE	16	0.133333	0.711735	0	0	1	9	0.176471	0.303232	6	0.139535	0.612045	25	0.168919	0.174986	0	0	1
RHOA	18	15	1.93e-13	1.83e-10	0.35707	0.0456853	0.1	FALSE	8	0.0666667	0.156178	2	0.1	0.23573	3	0.0588235	0.42957	0	0	1	5	0.0337838	0.881991	0	0	1
PIK3CA	86	35	0	<1.64e-12	0.384979	0.22335	0.294118	FALSE	25	0.208333	0.73502	2	0.1	0.961426	15	0.294118	0.135605	10	0.232558	0.510649	35	0.236486	0.369155	0	0	1
NHLRC1	9	10	8.89e-06	0.00487	0.399021	0.0279188	0.166667	FALSE	3	0.025	0.714066	0	0	1	1	0.0196078	0.792376	1	0.0232558	0.730203	5	0.0337838	0.415478	1	0.166667	0.159451
TSC1	33	30	3.48e-07	0.000233	0.399282	0.0913706	0.15	FALSE	14	0.116667	0.184138	3	0.15	0.280315	3	0.0588235	0.881418	6	0.139535	0.194555	10	0.0675676	0.938869	0	0	1
FBXW7	30	25	0	<1.64e-12	0.418022	0.0761421	0.108108	FALSE	7	0.0583333	0.875193	2	0.1	0.469088	4	0.0784314	0.575602	1	0.0232558	0.974564	16	0.108108	0.0577543	0	0	1
HIST1H3B	12	9	2.82e-08	1.96e-05	0.482387	0.0329949	0.1	FALSE	4	0.0333333	0.610739	2	0.1	0.140021	2	0.0392157	0.528237	0	0	1	5	0.0337838	0.596358	0	0	1
SF1	10	13	1.27e-05	0.00674	0.502661	0.0304569	0.166667	FALSE	4	0.0333333	0.537471	1	0.05	0.475078	1	0.0196078	0.820463	1	0.0232558	0.760975	4	0.027027	0.736745	1	0.166667	0.172828
EP300	61	73	1.09e-12	9.35e-10	0.614471	0.154822	0.333333	FALSE	15	0.125	0.908088	2	0.1	0.85253	8	0.156863	0.571145	7	0.162791	0.530022	27	0.182432	0.176441	2	0.333333	0.239912
CDKN1A	35	30	1.11e-16	1.00e-12	0.65441	0.0888325	0.116667	FALSE	14	0.116667	0.12421	2	0.1	0.539023	5	0.0980392	0.471386	4	0.0930233	0.535895	9	0.0608108	0.953638	0	0	1
CREBBP	48	47	3.81e-05	0.0181	0.740855	0.13198	0.166667	FALSE	13	0.108333	0.834186	3	0.15	0.489111	4	0.0784314	0.923448	6	0.139535	0.488896	23	0.155405	0.142689	1	0.166667	0.565489
ZBTB7B	11	8	3.25e-06	0.00183	0.78246	0.0304569	0.05	FALSE	5	0.0416667	0.299068	1	0.05	0.475078	2	0.0392157	0.483417	0	0	1	4	0.027027	0.736745	0	0	1
RHOB	26	18	1.89e-14	2.13e-11	0.792465	0.0659898	0.1	FALSE	9	0.075	0.411179	2	0.1	0.394063	4	0.0784314	0.454093	4	0.0930233	0.322369	7	0.0472973	0.926385	0	0	1
KLF5	23	21	1.09e-09	8.92e-07	0.82526	0.0634518	0.166667	FALSE	9	0.075	0.305156	1	0.05	0.730309	2	0.0392157	0.851305	2	0.0465116	0.771325	9	0.0608108	0.60602	1	0.166667	0.320014
SF3B1	24	19	1.74e-05	0.00898	0.840213	0.0609137	0.0675676	FALSE	8	0.0666667	0.418827	0	0	1	3	0.0588235	0.604589	2	0.0465116	0.749605	10	0.0675676	0.368904	0	0	1
ASXL2	36	39	3.04e-09	2.39e-06	0.850931	0.0964467	0.166667	FALSE	11	0.0916667	0.631131	1	0.05	0.872278	7	0.137255	0.196568	4	0.0930233	0.608335	13	0.0878378	0.714137	1	0.166667	0.454161
PTTG1IP	3	3	0	<1.64e-12	0.902993	0.00761421	0.0135135	FALSE	1	0.00833333	0.671604	0	0	1	0	0	1	0	0	1	2	0.0135135	0.325063	0	0	1
C3orf70	17	10	6.19e-09	4.48e-06	0.948058	0.0431472	0.05	FALSE	6	0.05	0.436136	1	0.05	0.601204	1	0.0196078	0.913741	2	0.0465116	0.581852	7	0.0472973	0.48932	0	0	1
