## Supplementary material for "A consensus molecular classification of muscle-invasive bladder cancer": Table S5

### Sheet: SupTable_CopyNumber
Table S5. Related to Figure 4; Regions of amplification or deletion identified by GISTIC2 algorithm and significantly associated with one of the consensus classes. We analyzed 600 segmented copy number profiles from 5 datasets (TCGA, CIT, Stransky, Sjödahl, Iyer). GISTIC2 was used to identify significantly altered regions within each consensus class (GISTIC residual q-value < 0.05) and Fisher exa…
Event	Cytoband	Wide_Peak_Boundaries	GISTIC q_value	GISTIC residual q_value	frequency within subtype	genes in region	Candidate genes (max correlation with expression > 0.4)	Gene with highest correlation CN-expression	Highest correlation CN-expression (max over 4 datasets)	High level amplification : Association with class (Fisher P)	Amplification : Association with class (Fisher P)	Deletion : Association with class (Fisher P)	Deep deletion : Association with class (Fisher P)
Luminal Papillary (n=174)
Amplification	3p25.2	chr3:11952019-12503638	1.0043e-07	1.0043e-07	0.465517	PPARG;SYN2;TIMP4	PPARG;TIMP4	TIMP4	0.647413	0.898028	0.325846
Amplification	4p16.3	chr4:1719188-1787852	2.6882e-08	2.6882e-08	0.252874	TACC3;TMEM129	TMEM129	TMEM129	0.499179	0.00892345	0.00412794
Amplification	6p22.3	chr6:21457951-21655358	1.6028e-07	1.6028e-07	0.270115	SOX4		SOX4	0.376328	0.999999	1
Amplification	8p11.23	chr8:38260816-39893269	5.3783e-05	5.3783e-05	0.281609	ADAM3A;FGFR1;ADAM2;IDO1;TACC1;ADAM18;ADAM9;PLEKHA2;TM2D2;LETM2;IDO2;HTRA4;ADAM32;ADAM5P;RNF5P1;C8orf86;LOC100130964	TACC1;ADAM9;PLEKHA2;TM2D2;LETM2	TM2D2	0.611658	0.199632	0.527759
Amplification	8q22.3	chr8:101710215-102008872	2.5521e-18	2.5521e-18	0.551724	YWHAZ;PABPC1	YWHAZ	YWHAZ	0.457564	0.722231	0.996624
Amplification	11q13.3	chr11:69435628-71582733	1.7696e-33	1.7696e-33	0.344828	hsa-mir-548k;CCND1;DHCR7;CTTN;FGF3;FGF4;KRTAP5-9;PPFIA1;FADD;FGF19;SHANK2;ANO1;NADSYN1;FAM86C1;KRTAP5-8;ORAOV1;DEFB108B;KRTAP5-10;FLJ42102;KRTAP5-7;KRTAP5-11;LOC100133315;MIR548K;MIR3664	CCND1;DHCR7;CTTN;PPFIA1;FADD;ANO1;ORAOV1	CTTN	0.863672	0.0292379	0.335497
Amplification	12q15	chr12:69599247-74433391	3.6415e-19	9.2711e-17	0.350575	hsa-mir-1279;LYZ;CNOT2;PTPRB;PTPRR;TSPAN8;YEATS4;LGR5;CCT2;FRS2;CPSF6;RAB21;KCNMB4;TRHDE;TMEM19;TBC1D15;THAP2;RAB3IP;TPH2;BEST3;ZFC3H1;LOC283392;LRRC10;MRS2P2;MIR1279;MIR3913-2;MIR3913-1	LYZ;CNOT2;CCT2;RAB21;TMEM19	RAB21	0.596901	0.0493691	0.000541517
Amplification	20q11.21	chr20:30629351-30927566	0.00077772	0.00077772	0.609195	hsa-mir-1825;HCK;PLAGL2;KIF3B;TM9SF4;POFUT1;TSPY26P	KIF3B;POFUT1	POFUT1	0.437512	0.663011	0.843526
Deletion	2q37.1	chr2:230566343-243199373	2.8074e-17	2.6524e-08	0.528736	hsa-mir-3133;hsa-mir-149;hsa-mir-4269;hsa-mir-562;hsa-mir-1471;hsa-mir-1244-1;AGXT;ALPI;ALPP;ALPPL2;KIF1A;BOK;CHRND;CHRNG;COL6A3;DTYMK;GBX2;GPC1;GPR35;HDLBP;HTR2B;SP110;INPP5D;KCNJ13;NCL;NDUFA10;SEPT2;NEU2;NPPC;PDCD1;PDE6D;PPP1R7;PSMD1;PTMA;SNORD20;SAG;SP100;SPP2;DGKD;PER2;LRRFIP1;GPR55;TRIP12;ECEL1;EIF4E2;HDAC4;FARP2;ARL4C;RAMP1;NMUR1;STK25;COPS8;CAPN10;SP140;PASK;ATG4B;SH3BP4;NGEF;SNORD82;SNED1…	GPC1;HDLBP;NCL;NDUFA10;SEPT2;PPP1R7;PSMD1;PTMA;SP100;DGKD;TRIP12;EIF4E2;RAMP1;STK25;COPS8;GIGYF2;TRAF3IP1;THAP4;SCLY;ASB1;CAB39;ATG16L1;USP40;RNPEPL1;COPS7B;MLPH;ILKAP;AGAP1;DIS3L2;MTERFD2;UBE2F;MYEOV2;SLC16A14;PP14571	NCL	0.678911			0.189387	0.0595821
Deletion	4q22.1	chr4:90132769-93230133	2.7011e-05	7.6395e-05	0.235632	SNCA;MMRN1;GPRIN3;FAM190A;LOC644248		SNCA	0.259663			1	1
Deletion	4q34.3	chr4:175896011-182083197	5.0979e-05	0.00030539	0.281609	AGA;GPM6A;VEGFC;NEIL3;SPCS3;WDR17;SPATA4;ASB5;LOC285501;LINC00290	AGA;SPCS3	SPCS3	0.537016			1	0.729296
Deletion	5q12.1	chr5:58249079-59795032	2.418e-12	2.4424e-12	0.396552	hsa-mir-582;PDE4D;PART1	PDE4D	PDE4D	0.427185			0.998524	0.305891
Deletion	9p21.3	chr9:21855688-22514916	5.6079e-142	5.6079e-142	0.683908	CDKN2A;CDKN2B;C9orf53;DMRTA1;CDKN2B-AS1	CDKN2A;CDKN2B;C9orf53;DMRTA1	CDKN2A	0.707452			2.21356e-07	0.00078111
Deletion	10q26.3	chr10:131976693-133943438	8.6767e-05	0.00088602	0.367816	hsa-mir-378c;BNIP3;PPP2R2D;TCERG1L;FLJ46300;MIR378C	PPP2R2D	PPP2R2D	0.483315			0.955241	0.248643
Deletion	11q23.3	chr11:119360546-119984555	0.00011386	0.00011468	0.402299	PVRL1		PVRL1	0.114208			0.440003	0.650369
Deletion	13q14.2	chr13:48806861-52387891	3.3186e-12	1.0363e-10	0.270115	hsa-mir-15a; RCBTB2;MLNR;GUCY1B2;KPNA3;RB1;DLEU2;ITM2B;LPAR6;TRIM13;DLEU1;FNDC3A;INTS6;PHF11;RCBTB1;CYSLTR2;SPRYD7;RNASEH2B;DHRS12;CDADC1;CAB39L;SETDB2;EBPL;ARL11;WDFY2;ST13P4;DLEU7;FAM124A;CTAGE10P;KCNRG;MIR15A;MIR16-1;SERPINE3;MIR3613;MIR4703	RCBTB2;KPNA3;RB1;DLEU2;ITM2B;TRIM13;DLEU1;FNDC3A;INTS6;PHF11;RCBTB1;RNASEH2B;DHRS12;CAB39L;SETDB2;EBPL;KCNRG	FNDC3A	0.750826			0.999682	0.844558
Deletion	16p13.3	chr16:3616295-4551070	1.4302e-06	1.4302e-06	0.362069	ADCY9;CREBBP;DNASE1;SRL;TFAP4;DNAJA3;TRAP1;PAM16;NMRAL1;CORO7;SLX4;GLIS2;VASN;LOC100507501;CORO7-PAM16	CREBBP;TFAP4;DNAJA3;TRAP1;NMRAL1	TFAP4	0.715723			0.975034	0.246538
Deletion	20p13	chr20:1468401-1615958	1.6239e-05	1.5715e-05	0.155172	SIRPB1;SIRPD		SIRPB1	0.313833			0.583209	Inf
Luminal Non-Specified (n=35)
Amplification	1q23.3	chr1:160495354-162446706	0.00020589	0.00020589	0.714286	hsa-mir-556;APOA2;CD48;FCER1G;FCGR2A;FCGR2B;FCGR3A;FCGR3B;HSPA6;HSPA7;LY9;MPZ;NDUFS2;NIT1;PFDN2;PPOX;SDHC;SLAMF1;USF1;B4GALT3;CD84;FCGR2C;DEDD;ADAMTS4;NOS1AP;NR1I3;DUSP12;ATF6;OLFML2B;USP21;F11R;UFC1;CD244;ITLN1;SLAMF7;PVRL4;TOMM40L;FCRLA;SH2D1B;KLHDC9;FCRLB;ITLN2;ARHGAP30;C1orf192;C1orf111;C1orf226;RPL31P11;PCP4L1;MIR556;TSTD1;MIR4654	NDUFS2;NIT1;PFDN2;PPOX;SDHC;USF1;B4GALT3;DEDD;NOS1AP;DUSP12;ATF6;USP21;F11R;UFC1;PVRL4;TOMM40L;C1orf226	NDUFS2	0.765404	0.372644	0.0485632
Amplification	3p25.2	chr3:12437701-12491536	2.6292e-06	2.6292e-06	0.714286	PPARG	PPARG	PPARG	0.50815	0.213245	0.00105044
Amplification	8q22.2	chr8:100791157-110430427	0.00073739	0.00073739	0.657143	hsa-mir-548a-3;hsa-mir-3151;hsa-mir-1273;ANGPT1;ATP6V1C1;COX6C;DPYS;EIF3E;ODF1;POLR2K;SPAG1;KLF10;TRHR;YWHAZ;FZD6;TTC35;RIMS2;ZFPM2;DCAF13;RNF19A;RGS22;PABPC1;LRP12;RRM2B;ZNF706;UBR5;AZIN1;OXR1;ENY2;BAALC;GRHL2;SLC25A32;TM7SF4;NACAP1;NCALD;NUDCD1;PKHD1L1;CTHRC1;ABRA;C8orf56;ANKRD46;VPS13B;TMEM74;SNX31;FBXO43;RSPO2;FLJ42969;MIR3151;LOC100499183;MIR4471	ATP6V1C1;COX6C;EIF3E;POLR2K;KLF10;YWHAZ;TTC35;DCAF13;ZNF706;UBR5;AZIN1;ENY2;SLC25A32;NUDCD1	ENY2	0.779955	0.670322	0.222972
Amplification	11q13.3	chr11:69434304-71582733	1.1146e-06	1.1146e-06	0.428571	hsa-mir-548k;CCND1;DHCR7;CTTN;FGF3;FGF4;KRTAP5-9;PPFIA1;FADD;FGF19;SHANK2;ANO1;NADSYN1;FAM86C1;KRTAP5-8;ORAOV1;DEFB108B;KRTAP5-10;FLJ42102;KRTAP5-7;KRTAP5-11;LOC100133315;MIR548K;MIR3664	CCND1;DHCR7;CTTN;PPFIA1;FADD;ANO1;ORAOV1	CTTN	0.863672	0.400464	0.152948
Amplification	12q15	chr12:68904948-70771660	7.66e-07	7.66e-07	0.371429	hsa-mir-1279;CPM;LYZ;MDM2;CNOT2;RAP1B;YEATS4;CCT2;FRS2;CPSF6;KCNMB4;SLC35E3;NUP107;RAB3IP;BEST3;LRRC10;MIR1279;SNORA70G;MIR3913-2;MIR3913-1;LOC100507250	LYZ;CNOT2;CCT2	LYZ	0.537381	0.383531	0.21431
Deletion	9p21.3	chr9:21865498-22447986	1.9551e-11	1.9551e-11	0.742857	CDKN2A;CDKN2B;C9orf53;CDKN2B-AS1	CDKN2A;CDKN2B;C9orf53	CDKN2A	0.707452			0.0237456	0.978026
Luminal Unstable (n=80)
Amplification	1p34.2	chr1:40039708-40605877	5.6311e-05	5.6311e-05	0.4125	BMP8B;MYCL1;PPT1;PABPC4;PPIE;CAP1;HEYL;HPCAL4;TRIT1;OXCT2;NT5C1A;MFSD2A	PPT1;PABPC4;PPIE;CAP1;HPCAL4;TRIT1	PPIE	0.600531	0.00242075	0.00061913
Amplification	1q21.3	chr1:150340410-150865163	1.7747e-19	3.0526e-08	0.825	hsa-mir-4257;ARNT;CTSK;CTSS;ECM1;ENSA;MCL1;RPRD2;ADAMTSL4;GOLPH3L;TARS2;HORMAD1;MIR4257	ARNT;ENSA;RPRD2;GOLPH3L;TARS2	TARS2	0.666276	1.43934e-06	2.14444e-07
Amplification	1q23.3	chr1:160476230-162467608	3.2921e-23	1.9412e-15	0.8625	hsa-mir-556; APOA2;CD48;FCER1G;FCGR2A;FCGR2B;FCGR3A;FCGR3B;HSPA6;HSPA7;LY9;MPZ;NDUFS2;NIT1;PFDN2;PPOX;SDHC;SLAMF1;USF1;B4GALT3;CD84;FCGR2C;DEDD;ADAMTS4;NOS1AP;NR1I3;DUSP12;ATF6;OLFML2B;USP21;F11R;UFC1;CD244;ITLN1;SLAMF7;PVRL4;TOMM40L;FCRLA;SLAMF6;SH2D1B;KLHDC9;UHMK1;FCRLB;ITLN2;ARHGAP30;C1orf192;C1orf111;C1orf226;RPL31P11;PCP4L1;MIR556;TSTD1;MIR4654	NDUFS2;NIT1;PFDN2;PPOX;SDHC;USF1;B4GALT3;DEDD;NOS1AP;DUSP12;ATF6;USP21;F11R;UFC1;PVRL4;TOMM40L;UHMK1;C1orf226	NDUFS2	0.765404	2.87621e-07	1.46413e-09
Amplification	3p25.2	chr3:12478818-12531178	1.3709e-16	1.3709e-16	0.8	TSEN2	TSEN2	TSEN2	0.64704	1.43934e-06	1.35097e-14
Amplification	6p22.3	chr6:20328722-21795751	1.2133e-52	1.2133e-52	0.775	E2F3;SOX4;CDKAL1;LINC00340	E2F3;CDKAL1	E2F3	0.741428	3.01445e-12	7.62575e-11
Amplification	6q21	chr6:107096807-107459080	0.0005163	0.0005163	0.2	hsa-mir-587;C6orf203;QRSL1;BEND3;LOC100422737	C6orf203	C6orf203	0.654001	0.436703	0.00339411
Amplification	7p21.1	chr7:16667770-18739132	2.212e-06	2.212e-06	0.7125	hsa-mir-1302-6;AHR;HDAC9;AGR2;SNX13;TSPAN13;BZW2;ANKMY2;AGR3;PRPS1L1	SNX13;TSPAN13;BZW2;ANKMY2	ANKMY2	0.583779	3.00877e-05	1.10761e-07
Amplification	8p11.21	chr8:41501040-42133127	6.3698e-05	0.00080211	0.5	hsa-mir-486;ANK1;IKBKB;PLAT;KAT6A;AP3M2;NKX6-3;MIR486	PLAT;KAT6A;AP3M2	PLAT	0.500107	0.00901832	0.0319249
Amplification	8q22.3	chr8:101337944-102360137	2.8616e-19	2.8616e-19	0.7375	YWHAZ;PABPC1;ZNF706;ANKRD46;SNX31;FLJ42969; MIR4471	YWHAZ;ZNF706	YWHAZ	0.457564	0.0139337	0.0336232
Amplification	10p14	chr10:7958318-8275516	8.5533e-10	8.5533e-10	0.7625	GATA3;TAF3;FLJ45983	TAF3	TAF3	0.540862	0.000164554	7.92088e-11
Amplification	16p13.2	chr16:7419224-9600143	7.0004e-12	7.0004e-12	0.4875	ABAT;PMM2;USP7;CARHSP1;TMEM186;C16orf72;RBFOX1;METTL22;TMEM114;MIR548X	ABAT;PMM2;USP7;CARHSP1;TMEM186;C16orf72	USP7	0.820763	0.000422529	0.000447158
Amplification	19q12	chr19:30287570-30651320	4.7844e-08	4.7844e-08	0.6375	CCNE1;URI1		URI1	0.392566	0.0951327	6.60657e-05
Deletion	2q37.1	chr2:225444715-231285905	5.4181e-15	5.4181e-15	0.6875	COL4A3;COL4A4;AGFG1;SP110;IRS1;CCL20;TRIP12;SP140;PID1;DOCK10;C2orf83;MFF;NYAP2;TM4SF20;SPHKAP;SLC19A3;RHBDD1;DNER;SP140L;FBXO36;SLC16A14;WDR69;LOC646736;MIR4439	AGFG1;IRS1;TRIP12;MFF;RHBDD1;SLC16A14	TRIP12	0.632192			0.00116298	0.0105001
Deletion	4q34.3	chr4:175863196-191154276	1.4076e-07	1.4076e-07	0.6	hsa-mir-1305; AGA;SLC25A4;CASP3;DCTD;F11;ACSL1;FAT1;FRG1;GPM6A;HSP90AA4P;ING2;IRF2;KLKB1;MTNR1A;TLR3;VEGFC;SORBS2;DUX4;FAM149A;DUX2;PDLIM3;CLDN22;NEIL3;UFSP2;CDKN2AIP;ODZ3;LRP2BP;STOX2;KIAA1430;SPCS3;TRAPPC11;MLF1IP;WWC2;SNX25;MGC45800;WDR17;ZFP42;SPATA4;ENPP6;ASB5;C4orf38;RWDD4;CCDC111;TRIML2;CCDC110;CYP4V2;LOC285441;LOC285501;LOC339975;TRIML1;ANKRD37;LOC389247;HELT;LOC401164;FAM92A3;C4orf47;DUX…	AGA;SLC25A4;CASP3;DCTD;FAT1;FRG1;ING2;IRF2;TLR3;SORBS2;NA;CLDN22;UFSP2;CDKN2AIP;SPCS3;TRAPPC11;CCDC111;CYP4V2;ANKRD37	DCTD	0.725965			0.0059277	0.0201225
Deletion	5q12.3	chr5:54672788-82136646	0.00096084	0.00096084	0.6875	hsa-mir-582; TRIM23;ARSB;BHMT;BTF3;CCNB1;CDK7;CKMT2;ERCC8;CRHBP;DHFR;F2R;F2RL1;F2RL2;FOXD1;GTF2H2;HEXB;HMGCR;HTR1A;IL6ST;KIF2A;TNPO1;CD180;MAP1B;MAP3K1;MSH3;NAIP;PDE4D;PIK3R1;PMCHL2;RAD17;RASGRF2;RPS23;SMN1;SMN2;TAF9;TBCA;THBS4;SERF1A;ENC1;AP3B1;PPAP2A;PDE8B;HOMER1;SCAMP1;CARTPT;ZFYVE16;COL4A3BP;LHFPL2;CWC27;NSA2;PLK2;IQGAP2;SMA4;SMA5;ADAMTS6;SV2C;MRPS27;PPWD1;OTP;SSBP2;BHMT2;PART1;FAM169A;RNU5E-…	TRIM23;ARSB;BTF3;CDK7;ERCC8;CRHBP;HEXB;TNPO1;MAP3K1;MSH3;PDE4D;PIK3R1;RAD17;RASGRF2;RPS23;SMN1;TAF9;TBCA;ENC1;AP3B1;SCAMP1;ZFYVE16;COL4A3BP;LHFPL2;CWC27;NSA2;PLK2;MRPS27;PPWD1;DMGDH;IPO11;POLK;AGGF1;WDR41;BDP1;ERBB2IP;ZSWIM6;ANKRA2;SLC30A5;GPBP1;PTCD2;C5orf44;ATG10;UTP15;ZCCHC9;GFM2;NDUFAF2;MRPS36;FCHO2;C5orf35;POC5;SREK1;SLC38A9;MIER3;PAPD4;SERINC5;SREK1IP1;MTX3;GTF2H2B;GTF2H2C	UTP15	0.701986			7.59215e-06	0.577323
Deletion	8p23.3	chr8:1-1252643	2.3146e-05	2.3577e-05	0.75	FBXO25;C8orf42;ERICH1;ZNF596;LOC286083;OR4F21;RPL23AP53	FBXO25;C8orf42;ERICH1	ERICH1	0.476097			0.00391639	0.263258
Deletion	13q14.2	chr13:47383549-53391461	1.4456e-10	1.4456e-10	0.55	hsa-mir-759;hsa-mir-15a; ATP7B;RCBTB2;MLNR;GUCY1B2;HTR2A;KPNA3;NEK3;RB1;SUCLA2;DLEU2;ITM2B;UTP14C;LPAR6;TRIM13;DLEU1;SUGT1;LECT1;FNDC3A;INTS6;CKAP2;MED4;VPS36;PHF11;RCBTB1;NUDT15;THSD1;CYSLTR2;SPRYD7;RNASEH2B;DHRS12;CDADC1;CAB39L;CCDC70;SETDB2;EBPL;ARL11;WDFY2;HNRNPA1L2;ST13P4;DLEU7;FAM124A;TPTE2P3;CTAGE10P;KCNRG;LINC00282;NEK5;THSD1P1;MIR15A;MIR16-1;ALG11;SERPINE3;MIR759;MIR3613;MIR4703	RCBTB2;KPNA3;NEK3;RB1;SUCLA2;DLEU2;ITM2B;UTP14C;TRIM13;DLEU1;SUGT1;LECT1;FNDC3A;INTS6;MED4;VPS36;PHF11;RCBTB1;NUDT15;RNASEH2B;DHRS12;CAB39L;SETDB2;EBPL;KCNRG;THSD1P1	FNDC3A	0.750826			0.0185854	0.313015
Deletion	17p12	chr17:12883014-16190274	0.00032208	0.00032208	0.6125	hsa-mir-1288;hsa-mir-548h-3; ADORA2B;COX10;MEIS3P1;PMP22;NCOR1;HS3ST3B1;HS3ST3A1;TRIM16;TTC19;ZNF286A;ELAC2;TEKT3;MGC12916;CDRT7;CDRT15P1;ZSWIM7;CDRT15;FAM18B2;CDRT4;TBC1D26;CDRT1;CDRT15P2;MIR1288;FAM18B2-CDRT4;MIR4731	COX10;ELAC2	ELAC2	0.657704			0.0500292	0.244577
Deletion	22q13.32	chr22:48632499-51304566	1.4421e-06	1.4421e-06	0.7375	hsa-mir-3201; ACR;ARSA;CHKB;CPT1B;TYMP;MAPK11;MAPK12;SBF1;PPP6R2;ZBED4;SCO2;RABL2B;MLC1;MAPK8IP2;PLXNB2;BRD1;FAM19A5;NCAPH2;MOV10L1;MIOX;PANX2;ALG12;CRELD2;ADM2;TRABD;SELO;HDAC10;SHANK3;TUBGCP6;LOC90834;LMF2;KLHDC7B;LOC284933;RPL23AP82;C22orf34;CHKB-CPT1B;IL17REL;FAM116B;PIM3;ODF3B;SYCE3;LOC100128946;LOC100144603;MIR3201;MIR4535	ZBED4;PLXNB2;BRD1;ALG12;TRABD;TUBGCP6	ALG12	0.544262			3.62697e-08	0.0086587
Stroma-rich (n=73)
Amplification	10p14	chr10:7080255-9016922	2.0321e-06	2.0321e-06	0.410959	ATP5C1;GATA3;ITIH2;KIN;SFMBT2;ITIH5;TAF3;FLJ45983	ATP5C1;KIN;TAF3	KIN	0.668535	0.151803	0.754018
Amplification	11q13.3	chr11:69412193-71582733	2.952e-05	2.952e-05	0.191781	hsa-mir-548k;CCND1;DHCR7;CTTN;FGF3;FGF4;KRTAP5-9;PPFIA1;FADD;FGF19;SHANK2;ANO1;NADSYN1;FAM86C1;KRTAP5-8;ORAOV1;DEFB108B;KRTAP5-10;FLJ42102;KRTAP5-7;KRTAP5-11;LOC100133315;MIR548K;MIR3664	CCND1;DHCR7;CTTN;PPFIA1;FADD;ANO1;ORAOV1	CTTN	0.863672	0.357191	0.997068
Amplification	12q15	chr12:69138791-70277882	2.0321e-06	2.0321e-06	0.232877	hsa-mir-1279;CPM;LYZ;MDM2;YEATS4;CCT2;FRS2;CPSF6;SLC35E3;RAB3IP;BEST3;LRRC10;MIR1279;MIR3913-2;MIR3913-1	LYZ;CCT2	LYZ	0.537381	1	0.974113
Deletion	2q37.3	chr2:235399942-238876307	8.0825e-05	8.0825e-05	0.369863	COL6A3;GBX2;LRRFIP1;ARL4C;RAMP1;COPS8;SH3BP4;PRLH;CXCR7;RAB17;MLPH;IQCA1;AGAP1;RBM44;ASB18	RAMP1;COPS8;MLPH;AGAP1	COPS8	0.589032			0.995346	0.860627
Deletion	9p21.3	chr9:21865498-21996995	7.8705e-23	7.8705e-23	0.479452	CDKN2A;C9orf53	CDKN2A;C9orf53	CDKN2A	0.707452			0.930819	0.782562
Basal/Squamous (n=219)
Amplification	1q23.3	chr1:160657911-161296133	7.196e-22	7.196e-22	0.550459	APOA2;CD48;FCER1G;LY9;MPZ;NDUFS2;NIT1;PFDN2;PPOX;SDHC;USF1;B4GALT3;DEDD;ADAMTS4;NR1I3;USP21;F11R;UFC1;CD244;ITLN1;SLAMF7;PVRL4;TOMM40L;KLHDC9;ITLN2;ARHGAP30;PCP4L1;TSTD1	NDUFS2;NIT1;PFDN2;PPOX;SDHC;USF1;B4GALT3;DEDD;USP21;F11R;UFC1;PVRL4;TOMM40L	NDUFS2	0.765404	0.919473	0.881629
Amplification	3p25.2	chr3:12256456-12853006	3.8838e-07	3.8838e-07	0.279817	PPARG;RAF1;CAND2;MKRN2;TMEM40;TSEN2;LOC100129480	PPARG;RAF1;CAND2;MKRN2;TSEN2	RAF1	0.754147	0.965064	1
Amplification	6p22.3	chr6:16292176-21929179	6.2397e-27	1.0508e-23	0.46789	hsa-mir-548a-1;E2F3;GMPR;ID4;ATXN1;SOX4;TPMT;DEK;NUP153;CAP2;FAM8A1;CDKAL1;KIF13A;MBOAT1;KDM1B;RBM24;RNF144B;NHLRC1;FLJ23152;LINC00340;MIR548A1	E2F3;TPMT;DEK;NUP153;CDKAL1;MBOAT1;KDM1B	E2F3	0.741428	0.757688	0.00815684
Amplification	7p11.2	chr7:52311481-64134207	3.3022e-18	1.1451e-16	0.527523	hsa-mir-4283-2;hsa-mir-3147;hsa-mir-4283-1;CCT6A;EGFR;GBAS;HPVC1;PHKG1;PSPH;SEC61G;SUMF2;CHCHD2;MRPS17;ZNF107;LANCL2;VOPP1;ZNF479;ZNF679;VSTM2A;DKFZp434L192;POM121L12;LOC285878;ZNF680;SEPT14;ZNF713;FKBP9L;LOC389493;FLJ45974;ZNF716;ZNF727;LOC641746;GUSBP10;LOC643955;LOC649395;LOC650226;SNORA15;ZNF736;ZNF735;LOC100130849;LOC100287704;LOC100287834;MIR4283-2;MIR4283-1;MIR3147;LOC100506050	CCT6A;SEC61G;CHCHD2;MRPS17;LANCL2	MRPS17	0.533381	0.0568178	0.0520047
Amplification	8p11.23	chr8:36530653-38237581	2.8043e-07	9.5054e-05	0.270642	ADRB3;EIF4EBP1;STAR;ASH2L;BAG4;ERLIN2;PROSC;DDHD2;GPR124;LSM1;WHSC1L1;BRF2;ZNF703;RAB11FIP1;PPAPDC1B;GOT1L1;KCNU1;LOC728024	EIF4EBP1;STAR;ASH2L;BAG4;ERLIN2;PROSC;DDHD2;LSM1;WHSC1L1;BRF2;ZNF703;RAB11FIP1;PPAPDC1B	ASH2L	0.817049	0.916313	0.694129
Amplification	8q24.21	chr8:127568139-131748010	1.9411e-10	1.4804e-08	0.678899	hsa-mir-1208;hsa-mir-1207;hsa-mir-1205;hsa-mir-1204;MYC;POU5F1B;PVT1;ASAP1-IT1;ASAP1;FAM49B;GSDMC;FAM84B;LOC727677;LOC728724;MIR1205;MIR1206;MIR1207;MIR1204;MIR1208;LOC100507117;PCAT1	ASAP1;FAM49B	FAM49B	0.509964	0.0977543	0.00145449
Amplification	10p14	chr10:7299867-8354143	4.8358e-05	4.8358e-05	0.43578	ATP5C1;GATA3;ITIH2;KIN;SFMBT2;ITIH5;TAF3;FLJ45983	ATP5C1;KIN;TAF3	KIN	0.668535	0.94249	0.447017
Amplification	11q13.3	chr11:68743663-73279571	9.5048e-25	1.0508e-23	0.376147	hsa-mir-139;hsa-mir-3165;hsa-mir-548k;hsa-mir-3164;PHOX2A;CCND1;DHCR7;CTTN;FGF3;FGF4;FOLR1;FOLR2;FOLR3;INPPL1;KRTAP5-9;NUMA1;P2RY2;P2RY6;PDE2A;PPFIA1;FADD;ARHGEF17;FCHSD2;FGF19;IL18BP;STARD10;SHANK2;FAM168A;C11orf51;MYEOV;LAMTOR1;ANO1;NADSYN1;FAM86C1;RNF121;KRTAP5-8;CLPB;RELT;ATG16L2;MRGPRD;MRGPRF;ARAP1;TPCN2;ORAOV1;LRTOMT;DEFB108B;KRTAP5-10;FLJ42102;MIR139;KRTAP5-7;KRTAP5-11;LOC100129216;LOC1001…	CCND1;DHCR7;CTTN;P2RY2;P2RY6;PDE2A;PPFIA1;FADD;FCHSD2;FAM168A;MYEOV;ANO1;ARAP1;TPCN2;ORAOV1	CTTN	0.863672	0.511444	0.00954852
Amplification	11q22.2	chr11:99872870-102680246	2.3171e-09	0.00057611	0.215596	BIRC2;BIRC3;MMP1;MMP7;MMP8;MMP10;PGR;TRPC6;MMP20;YAP1;CNTN5;KIAA1377;MMP27;TMEM133;C11orf70;TMEM123;ARHGAP42;ANGPTL5;LOC100288077;MIR3920	BIRC2;YAP1;TMEM123	BIRC2	0.531868	0.121486	0.154596
Amplification	12q15	chr12:69136426-69250547	3.538e-07	3.538e-07	0.201835	CPM;MDM2;SLC35E3;NUP107		NUP107	0.359403	1	0.999944
Amplification	19q12	chr19:30395327-36476812	4.1077e-05	0.00015228	0.362385	APLP1;ATP4A;CD22;CEBPA;CEBPG;COX6B1;ETV2;GPI;FFAR1;FFAR3;FFAR2;HPN;LRP3;MAG;NPHS1;PEPD;FXYD1;FXYD3;SCN1B;TYROBP;USF2;URI1;PDCD5;KIAA0355;ZNF536;MLL4;UBA2;TMEM147;HCST;UPK1A;SLC7A9;ZNF507;HAUS5;LSM14A;GAPDHS;ZBTB32;LSR;FXYD7;FXYD5;GPATCH1;PSENEN;ZNF302;LIN37;SLC7A10;TSHZ3;GRAMD1A;HAMP;PRODH2;CHST8;KCTD15;RBM42;LRFN3;IGFLR1;LOC80054;KIRREL2;ANKRD27;PDCD2L;NFKBID;CEP89;RHPN2;ZNF30;C19orf40;TDRD12;DM…	APLP1;CD22;CEBPG;COX6B1;FFAR1;LRP3;FXYD1;SCN1B;USF2;MLL4;UBA2;LSM14A;LSR;PSENEN;LIN37;RBM42;PDCD2L;ZNF181	LSM14A	0.659348	0.752394	0.995277
Deletion	1p36.11	chr1:26450207-27851706	2.6125e-05	6.5873e-05	0.261468	hsa-mir-1976; CD52;SFN;GPR3;HMGN2;RPS6KA1;SLC9A1;ARID1A;NR0B2;FCN3;MAP3K6;WASF2;CNKSR1;NUDC;WDTC1;ZNF593;GPN2;AIM1L;PIGV;GPATCH3;CEP85;LIN28A;FAM110D;DHDDS;SH3BGRL3;TMEM222;ZDHHC18;SYTL1;UBXN11;FAM46B;C1orf172;ZNF683;CATSPER4;TRNP1;CD164L2;LOC644961;MIR1976	ARID1A;WASF2;NUDC;GPN2;DHDDS	NUDC	0.596159			0.000325477	0.302107
Deletion	1p31.1	chr1:71233954-74582502	4.0799e-07	8.8191e-07	0.169725	hsa-mir-186;PTGER3;ZRANB2;NEGR1;MIR186;ZRANB2-AS1;NEGR1-IT1;ZRANB2-AS2		ZRANB2	0.356379			0.454871	0.74469
Deletion	2q22.1	chr2:138155013-143637838	3.0649e-19	2.1542e-16	0.261468	HNMT;NXPH2;LRP1B;SPOPL;LOC647012	SPOPL	SPOPL	0.460684			0.881626	1.81561e-05
Deletion	2q37.2	chr2:220763187-243199373	4.2295e-19	3.642e-15	0.481651	hsa-mir-3133;hsa-mir-149;hsa-mir-4269;hsa-mir-562;hsa-mir-1471;hsa-mir-1244-1;hsa-mir-4268;AGXT;ALPI;ALPP;ALPPL2;KIF1A;BOK;CHRND;CHRNG;COL4A3;COL4A4;COL6A3;DTYMK;EPHA4;ACSL3;GBX2;GPC1;GPR35;HDLBP;AGFG1;HTR2B;SP110;INPP5D;IRS1;KCNJ13;NCL;NDUFA10;SEPT2;NEU2;NPPC;PAX3;PDCD1;PDE6D;SERPINE2;PPP1R7;PSMD1;PTMA;SNORD20;SAG;CCL20;SP100;SPP2;SCG2;CUL3;DGKD;PER2;LRRFIP1;GPR55;TRIP12;ECEL1;EIF4E2;HDAC4;FARP2…	ACSL3;GPC1;HDLBP;AGFG1;IRS1;NCL;NDUFA10;SEPT2;PPP1R7;PSMD1;PTMA;SP100;CUL3;DGKD;TRIP12;EIF4E2;FARSB;RAMP1;STK25;COPS8;GIGYF2;TRAF3IP1;THAP4;SCLY;ASB1;CAB39;ATG16L1;USP40;MFF;RNPEPL1;WDFY1;COPS7B;MRPL44;MLPH;ILKAP;RHBDD1;AGAP1;DIS3L2;MTERFD2;UBE2F;MYEOV2;SLC16A14;PP14571	MRPL44	0.691764			0.788109	0.957295
Deletion	3p14.2	chr3:59027871-61548111	1.2783e-18	5.5691e-10	0.490826	FHIT		FHIT	0.36125			1.50256e-13	0.101386
Deletion	3p14.1	chr3:64994325-100946454	1.7629e-13	5.7553e-06	0.481651	hsa-mir-4273;hsa-mir-1324;hsa-mir-1284;hsa-mir-3136;hsa-mir-4272;COL8A1;CPOX;EPHA3;GBE1;GPR15;GPR27;HTR1F;MITF;CNTN3;POU1F1;PROS1;ROBO1;ROBO2;TMF1;CGGBP1;SUCLG2;UBA3;MAGI1;TOMM70A;TFG;ST3GAL6;ARL6IP5;FILIP1L;PDZRN3;FRMD4B;RYBP;ABI3BP;CHMP2B;LRIG1;OR5K1;OR5H1;FOXP1;TMEM45A;EBLN2;SHQ1;ZNF654;TBC1D23;LMOD3;CLDND1;NIT2;PROK2;NSUN3;OR5H6;OR5H2;OR5AC2;ARL6;C3orf26;KBTBD8;MINA;GPR128;SLC25A26;DCBLD2;FAM…	COL8A1;TMF1;CGGBP1;UBA3;TOMM70A;RYBP;SHQ1;NIT2;STX19	TOMM70A	0.540183			1.09128e-08	0.46372
Deletion	4q34.3	chr4:178909911-185281856	4.6616e-06	5.1337e-06	0.53211	hsa-mir-1305;DCTD;ING2; CLDN22;CDKN2AIP;ODZ3;STOX2;TRAPPC11;WWC2;MGC45800;ENPP6;C4orf38;RWDD4;LOC389247;FAM92A3;LINC00290;LOC728175;CLDN24;MIR1305	DCTD;ING2;CLDN22;CDKN2AIP;TRAPPC11	DCTD	0.725965			0.000433882	0.546231
Deletion	5q11.2	chr5:58138609-63566532	7.9075e-07	7.9075e-07	0.46789	hsa-mir-582;ERCC8;HTR1A;KIF2A;PDE4D;PART1;DIMT1; IPO11;DEPDC1B;ZSWIM6;ELOVL7;NDUFAF2;C5orf64;RNF180;C5orf43;LRRC70	ERCC8;PDE4D;IPO11;ZSWIM6;NDUFAF2	NDUFAF2	0.505658			0.567325	0.561796
Deletion	8p23.2	chr8:1708815-8608591	8.3902e-19	5.9411e-18	0.692661	hsa-mir-548i-3;hsa-mir-596;ANGPT2;DEFA1;DEFA3;DEFA4; DEFA5;DEFA6;DEFB1;DEFB4A;CLN8;MYOM2;ARHGEF10;KBTBD11;SPAG11B;AGPAT5;DEFB103B;CSMD1;MCPH1;CLDN23;DEFB104A;SGK223;DEFT1P;DEFB105A;DEFB106A;DEFB107A;FLJ10661;LOC349196;XKR5;DEFB103A;FAM90A13;FAM90A5;FAM90A7;FAM90A8;FAM90A18;FAM90A9;FAM90A10;DEFA10P;DEFB107B;DEFB104B;DEFB106B;DEFB105B;DEFB109P1B;FAM90A14;SPAG11A;MIR596;DEFA1B;FAM90A20;FAM90A19;FAM6…	CLN8;ARHGEF10;AGPAT5;MCPH1;CLDN23	ARHGEF10	0.706977			0.000402382	0.107855
Deletion	8p11.22	chr8:39140305-39601518	4.822e-07	2.153e-05	0.385321	ADAM3A;ADAM18;ADAM5P;LOC100130964		ADAM5P	0.230433			0.00435743	0.316489
Deletion	9p21.3	chr9:20182512-22447986	1.6123e-77	1.6123e-77	0.477064	hsa-mir-31;hsa-mir-491;CDKN2A;CDKN2B; IFNA1;IFNA2;IFNA4;IFNA5;IFNA6;IFNA7;IFNA8;IFNA10;IFNA13;IFNA14;IFNA16;IFNA17;IFNA21;IFNA22P;IFNB1;IFNW1;MLLT3;MTAP;C9orf53;KIAA1797;KLHL9;IFNE;PTPLAD2;MIR31;MIR31HG;MIR491;CDKN2B-AS1;MIR4473;MIR4474	CDKN2A;CDKN2B;IFNA2;MLLT3;MTAP;C9orf53;KIAA1797;KLHL9;IFNE	CDKN2A	0.707452			0.985006	0.164733
Deletion	10q23.31	chr10:87488881-90040578	2.533e-07	2.4223e-05	0.426606	hsa-mir-346;BMPR1A;GLUD1;PTEN;SNCG;PAPSS2; MINPP1;C10orf116;LDB3;WAPAL;FAM35A;MMRN2;ATAD1;OPN4;AGAP11;CFL1P1;LOC439994;MIR346;FAM25A;FAM22A;FAM22D;LOC728190;LOC728218;KLLN;MIR4678	BMPR1A;GLUD1;PTEN;PAPSS2;WAPAL;FAM35A;ATAD1	PTEN	0.688428			0.809468	0.908966
Deletion	11p15.4	chr11:5725421-5776594	1.5551e-05	1.5551e-05	0.458716	OR56B1		OR56B1	0.124604			0.999722	1
Deletion	13q14.2	chr13:48977813-49043551	2.1038e-26	2.1038e-26	0.444954	LPAR6		LPAR6	0.239687			5.03856e-05	0.112257
Deletion	16p13.3	chr16:2830687-4566438	4.8628e-07	4.822e-07	0.454128	ADCY9;CREBBP;DNASE1;HMOX2;MEFV;OR1F1;OR2C1;SRL;TFAP4;ZNF75A;ZNF174;ZNF200;ZNF205;ZNF213;CLDN6;CLDN9;PKMYT1;DNAJA3;IL32;ZNF263;TRAP1;PRSS21;CLUAP1;OR1F2P;PAM16;TNFRSF12A;ZNF434;HCFC1R1;NMRAL1;PRSS22;MMP25;THOC6;KREMEN2;CORO7;NAA60;MGC3771;FLYWCH1;SLX4;GLIS2;ZSCAN10;TIGD7;FLYWCH2;VASN;ZG16B;PRSS30P;PAQR4;ZNF597;CCDC64B;NLRC3;PRSS33;LINC00514;FLJ39639;PRSS41;C16orf90;MTRNR2L4;LOC100507501;CORO7-PAM16	CREBBP;HMOX2;TFAP4;ZNF174;ZNF205;ZNF213;DNAJA3;ZNF263;TRAP1;CLUAP1;ZNF434;NMRAL1;THOC6;FLYWCH1	TFAP4	0.715723			0.113132	0.280903
Deletion	18q23	chr18:66739040-78077248	5.2232e-05	5.4403e-05	0.509174	CYB5A;GALR1;MBP;NFATC1;ZNF236;CTDP1;SOCS6;ZNF516;TSHZ1;CD226;TXNL4A;ADNP2;RTTN;KCNG2;SALL3;TIMM21;ZNF407;CNDP2;RBFA;PQLC1;NETO1;PARD6G;CNDP1;FAM69C;CBLN2;FBXO15;DOK6;ZADH2;C18orf62;LOC284276;LOC339298;ATP9B;LOC400655;LOC400657;HSBP1L1;C18orf63;LOC100130522;LOC100131655;LOC100505776;LOC100505817	CTDP1;SOCS6;ZNF516;TSHZ1;TXNL4A;ADNP2;RTTN;TIMM21;ZNF407;PQLC1;ZADH2;ATP9B;LOC400657	ZADH2	0.680669			0.0110922	0.370691
Deletion	19p13.3	chr19:1018761-1212533	2.0529e-05	2.153e-05	0.37156	CNN2;GPX4;POLR2E;ABCA7;SBNO2;HMHA1	CNN2;POLR2E	CNN2	0.453642			0.0109852	0.302107
Deletion	22q13.32	chr22:44916734-51304566	5.7322e-07	5.7322e-07	0.481651	hsa-mir-3201;hsa-let-7b;hsa-mir-1249;ACR;ARSA;CHKB; PT1B;TYMP;FBLN1;PPARA;MAPK11;MAPK12;SBF1;UPK3A;WNT7B;CELSR1;PPP6R2;ZBED4;SCO2;PKDREJ;NUP50;RABL2B;GRAMD4;MLC1;KIAA0930;MAPK8IP2;PLXNB2;BRD1;ARHGAP8;TBC1D22A;ATXN10;FAM19A5;RIBC2;SMC1B;NCAPH2;GTSE1;MOV10L1;FAM118A;TTC38;C22orf26;MIOX;PRR5;TRMU;PANX2;CERK;ALG12;CRELD2;ADM2;TRABD;SELO;HDAC10;SHANK3;TUBGCP6;LOC90834;LMF2;PHF21B;KLHDC7B;LOC150381;C22…	WNT7B;ZBED4;NUP50;KIAA0930;PLXNB2;BRD1;TBC1D22A;ATXN10;ALG12;TRABD;TUBGCP6	ATXN10	0.637222			0.0133046	0.122745
Neuroendocrine-like (n=19)
Amplification	6p22.3	chr6:19802236-21607634	2.2046e-11	2.2046e-11	0.578947	E2F3;ID4;SOX4;CDKAL1;MBOAT1	E2F3;CDKAL1;MBOAT1	E2F3	0.741428	0.0483998	0.259064
Deletion	13q14.2	chr13:46955257-52387891	0.00021141	0.00021141	0.736842	hsa-mir-15a;RCBTB2;ESD;MLNR;GUCY1B2; HTR2A;KPNA3;RB1;SUCLA2;DLEU2;ITM2B;LPAR6;TRIM13;DLEU1;FNDC3A;LRCH1;INTS6;MED4;PHF11;RCBTB1;NUDT15;CYSLTR2;SPRYD7;RNASEH2B;DHRS12;CDADC1;CAB39L;SETDB2;EBPL;ARL11;WDFY2;ST13P4;DLEU7;FAM124A;CTAGE10P;KCNRG;MIR15A;MIR16-1;SERPINE3;MIR3613;MIR4703	RCBTB2;ESD;KPNA3;RB1;SUCLA2;DLEU2;ITM2B;TRIM13;DLEU1;FNDC3A;LRCH1;INTS6;MED4;PHF11;RCBTB1;NUDT15;RNASEH2B;DHRS12;CAB39L;SETDB2;EBPL;KCNRG	FNDC3A	0.750826			0.00343146	0.0533856
