## Supplementary material for "A consensus molecular classification of muscle-invasive bladder cancer": Table S6

### Sheet: Survival_coxMultivariate
Table S6. Related to Figure 6; Univariate and multivariate cox regression models. Patients who were said to have received neoadjuvant chemotherapy were excluded from the survival analyses (a) Univariate Cox regression models were performed based on 873 MIBC patients with available clinical data. Factors significantly associated with survival have likelihood p-values highlighted in bold letters. O…
A. Univariate Cox regression stratified on datasets
	n	HR	Wald pval	CI.low	CI.high
LumP vs other tumors	873	0.645017	0.000212349	0.511449	0.813467
Consensus classes (ref : LumP); logrank pval = 5,45E-04
LumNS	873	1.51289	0.047193	1.00515	2.27713
LumU	873	1.31738	0.119993	0.93069	1.86473
Stroma-rich	873	1.17891	0.320399	0.852089	1.63108
Ba/Sq	873	1.80509	5.74085e-06	1.3985	2.3299
NE-like	873	2.38269	0.00325472	1.33634	4.24834
Clinical tumour stage (ref : T2); logrank pval < 1E-16
T3	815	2.30229	1.79042e-10	1.78186	2.97472
T4	815	3.78479	0	2.80256	5.11128
Clinical LN status; logrank pval = 4,01E-14
N > N0	756	2.36781	1.64313e-14	1.90002	2.95077
Clinical M status; logrank pval = 2,32E-12
M > M0	587	3.09876	2.31148e-13	2.29002	4.19311
Age category (ref : < 60 y.o.); logrank pval = 2,70E-05
60-80	847	1.35702	0.0180553	1.05362	1.74779
> 80	847	2.23518	2.72424e-06	1.59717	3.12805
Age; logrank pval = 6,56E-08
continuous variable	847	1.0283	1.14318e-07	1.01775	1.03897
Gender; logrank pval = 1,15E-01
Male	775	0.824744	0.109432	0.651418	1.04419
Cystectomy; logrank pval = 9,21E-01
Yes	411	1.02948	0.921292	0.578556	1.83184
B. Multivariate Cox models (ref subtype : LumP)
	n	HR	Wald pval	CI.low	CI.high
Consensus class : LumNS	509	0.930029	0.796944	0.535209	1.6161
Consensus class : LumU	509	1.35325	0.211353	0.842087	2.1747
Consensus class : Stroma-rich	509	0.928627	0.739171	0.600532	1.43597
Consensus class : Ba/Sq	509	1.72769	0.00225886	1.21636	2.45398
Consensus class : NE-like	509	2.18053	0.0460232	1.01386	4.68975
Stage > T2	509	2.17378	3.0819e-06	1.56872	3.01222
N > N0	509	1.88814	2.56073e-05	1.40446	2.53841
M > M0	509	2.8702	7.2439e-09	2.00805	4.1025
Patient age	509	1.0234	0.00084952	1.00959	1.0374
C. Multivariate Cox models for each consensus class
	n	HR	Wald pval	CI.low	CI.high
Consensus class : LumP vs others	509	0.737147	0.0597321	0.536633	1.01258
Stage > T2	509	2.19346	2.88407e-06	1.57846	3.04809
N > N0	509	1.77169	0.000155604	1.31723	2.38294
M > M0	509	2.72629	2.55096e-08	1.91557	3.88014
Patient age	509	1.02124	0.00202975	1.0077	1.03497
Consensus class : LumNS vs others	509	0.724105	0.201215	0.441374	1.18794
Stage > T2	509	2.23039	1.76521e-06	1.60506	3.09936
N > N0	509	1.8794	2.68901e-05	1.39989	2.52315
M > M0	509	2.52933	1.60174e-07	1.78763	3.57875
Patient age	509	1.02449	0.000461748	1.01071	1.03846
Consensus class : LumU vs others	509	1.09245	0.669139	0.728227	1.63885
Stage > T2	509	2.19888	2.59202e-06	1.58315	3.05409
N > N0	509	1.84368	4.3836e-05	1.37483	2.47241
M > M0	509	2.56906	1.02454e-07	1.81499	3.63643
Patient age	509	1.0226	0.000934117	1.00916	1.03623
Consensus class : Stroma-rich vs others	509	0.681976	0.0377567	0.475272	0.97858
Stage > T2	509	2.14137	4.51084e-06	1.54658	2.96492
N > N0	509	1.90952	1.51678e-05	1.42447	2.55974
M > M0	509	2.59614	6.99555e-08	1.83528	3.67244
Patient age	509	1.02218	0.00108098	1.00882	1.03572
Consensus class : Ba/Sq vs others	509	1.64287	0.000298721	1.25532	2.15007
Stage > T2	509	2.12521	6.38488e-06	1.53187	2.94839
N > N0	509	1.87628	2.47735e-05	1.40046	2.51377
M > M0	509	2.82335	6.47735e-09	1.98858	4.00854
Patient age	509	1.0226	0.00100923	1.00907	1.03631
Consensus class : NE-like vs others	509	1.80281	0.112462	0.870749	3.73256
Stage > T2	509	2.21675	1.88167e-06	1.59785	3.07537
N > N0	509	1.84908	3.90775e-05	1.37956	2.4784
M > M0	509	2.54078	1.32884e-07	1.79678	3.59286
Patient age	509	1.02301	0.00077398	1.00953	1.03667
