## Supplementary material for "A consensus molecular classification of muscle-invasive bladder cancer": Table S7

### Sheet: SupTable_clinicalsig
Table S7. Related to Figure 6; Description and statistics associated with the gene signatures summarized in Figure 6c. The Stouffer aggregated p-values combine GSA p-values for lower expression (respectively higher expression) obtained through the independent analyses performed on 18 datasets to test the differential expression of the listed gene sets in each consensus class relatively to the oth…
			Stouffer aggregated p-values for gene sets lower expression						Stouffer aggregated p-values for gene sets over expression
Signature	Source	Genes	LumP vs others	LumNS vs others	LumU vs others	Stroma-rich vs others	Ba/Sq vs others	NE-like vs others	LumP vs others	LumNS vs others	LumU vs others	Stroma-rich vs others	Ba/Sq vs others	NE-like vs others
EGFR ligands	PMID: 25009231	EGFR, AREG, AREGB, EREG, HBEGF, TGFA	0.0328928	0.152749	0.0665057	0.0718827	1	2.87699e-07	0.967107	0.847251	0.933494	0.928117	2.72242e-11	1
FGFR3-coexpressed genes	PMID:22553347	FGFR3, TP63, IRS1, SEMA4B, PTPN13, TMPRSS4	1	0.902454	3.12684e-11	0.221803	0.0241848	3.92842e-06	6.53117e-14	0.0975462	1	0.778197	0.974746	0.999996
Antigen presenting machinery	PMID: 27855702	B2M, HLA-A, HLA-B, HLA-C, TAP1, TAP2	0.00205288	0.292456	0.00124735	0.654216	1	5.86208e-05	0.997947	0.707544	0.998753	0.345784	2.98837e-08	0.999941
Immune checkpoint		CD274, CTLA4, HAVCR2, LAG3, PDCD1, PDCD1LG2, TIGIT	3.10648e-06	0.323149	4.27692e-08	0.969561	1	0.00731388	0.999997	0.676851	1	0.0304395	2.09738e-08	0.992686
IFN-gamma	PMID: 28650338	TIGIT, CD27, CD8A, PDCD1LG2, LAG3, CD274, CXCR6, CMKLR1, NKG7, CCL5, PSMB10, IDO1, CXCL9, HLA-DQA1, CD276, STAT1, HLA-DRB1, HLA-E	0.000209851	0.344529	0.000185007	0.995173	1	0.000139181	0.99979	0.655471	0.999815	0.00482716	7.42485e-11	0.999861
CD8 T effector	PMID: 26952546	CD8A, CXCL10, CXCL9, GZMA, GZMB, IFNG, PRF1, TBX21	2.03764e-05	0.231852	0.00424041	0.920743	1	0.0180614	0.99998	0.768148	0.99576	0.0792572	5.51503e-13	0.981939
Pan-fibroblast TGF-beta	PMID: 29443960	ACTA2, ACTG2, ADAM12, ADAM19, CNN1, COL4A1, CTGF, CTPS1, FAM101B, FSTL3, HSPB1, IGFBP3, PXDC1, SEMA7A, SH3PXD2A, TAGLN, TGFBI, TNS1, TPM1	4.13151e-07	0.999999	1.24382e-12	1	0.727506	2.70725e-05	1	6.33355e-07	1	3.07478e-13	0.271457	0.999973
PD-1		PDCD1	2.3839e-08	0.522443	2.52991e-06	0.906114	1	1.0416e-06	1	0.477557	0.999997	0.093886	8.23691e-09	0.999999
PD-L1		CD274	3.32865e-46	1.1178e-20	1.92856e-06	0.000690142	1	1.18701e-06	1	1	0.999998	0.99931	3.03529e-62	0.999999
Hypoxia	PMID: 28400426	CAV1, COL5A1, ITGA5, P4HA2, SLC16A1, TGFBI, DPYSL2, SRPX, TRAM2, SYDE1, LRP1, PDLIM2, SAV1, AHNAK2, CAD, CYP1B1, DAAM1, DSC2, SLC2A3, FUT11, GLG1, GULP1, LDLR, THBS4	2.26204e-15	0.266152	4.55594e-15	1	1	0.0101693	1	0.733848	1	1.32174e-14	2.90712e-13	0.989831
Cell cycle	KEGG hsa4110	ABL1, ANAPC1, ANAPC10, ANAPC11, ANAPC13, ANAPC2, ANAPC4, ANAPC5, ANAPC7, ATM, ATR, BUB1, BUB1B, BUB3, CCNA1, CCNA2, CCNB1, CCNB2, CCNB3, CCND1, CCND2, CCND3, CCNE1, CCNE2, CCNH, CDC14A, CDC14B, CDC16, CDC20, CDC23, CDC25A, CDC25B, CDC25C, CDC26, CDC27, CDC45, CDC6, CDC7, CDK1, CDK2, CDK4, CDK6, CDK7, CDKN1A, CDKN1B, CDKN1C, CDKN2A, CDKN2B, CDKN2C, CDKN2D, CHEK1, CHEK2, CREBBP, CUL1, DBF4, E2F1, E…	0.968007	0.000864272	0.999947	2.4593e-15	0.655895	1	0.0319928	0.999136	5.3325e-05	1	0.341011	1.14715e-10
DNA replication	KEGG hsa3030	DNA2, FEN1, LIG1, MCM2, MCM3, MCM4, MCM5, MCM6, MCM7, PCNA, POLA1, POLA2, POLD1, POLD2, POLD3, POLD4, POLE, POLE2, POLE3, POLE4, PRIM1, PRIM2, RFC1, RFC2, RFC3, RFC4, RFC5, RNASEH1, RNASEH2A, RNASEH2B, RNASEH2C, RPA1, RPA2, RPA3, RPA4, SSBP1	0.18697	0.0070701	1	4.10195e-08	0.501516	1	0.81303	0.99293	5.84649e-12	1	0.498484	4.99688e-16
